# Endothelial protein C receptor is an entry receptor for Langya and related parahenipaviruses

**DOI:** 10.64898/2026.11.01.763137

**Authors:** Zhe Zhao, Paul Tran, Ning Li, Li Ou, Jaewon Song, Michael Sibilo, Mike Castro, Ananda Chowdhury, Jennifer A. Bohl, Jason M. Wu, Thythy T. Do, Baoshan Zhang, Jenny Zhao, Anasuya C. Pal, Clancy W. Mullan, David R. Martinez, Richard W. Pierce, Alicen Spaulding, Sanghyun Lee, Yaroslav Tsybovsky, Leonid Serebryannyy, Daniel C. Douek, Tongqing Zhou, Craig B. Wilen

## Abstract

Langya virus is a zoonotic parahenipavirus with pandemic potential that causes acute febrile illness in people. We identified endothelial protein C receptor (EPCR) as an entry receptor for Langya, Wenzhou, and Mojiang parahenipaviruses. A 3.1 Å cryo-electron microscopy structure reveals that Langya attachment glycoprotein engages EPCR through a site distinct from that of Nipah’s ephrin binding site. This binding mode resembles those of protein C and a malarial adhesin, demonstrating convergent evolution. Interface substitutions abolish entry, whereas natural variation explains differential human EPCR use and predicts receptor compatibility across 26 animal species. These findings establish EPCR as a receptor for the Langya clade and provide a structural framework for understanding cross-species transmission and human infection potential.
