## Supplementary material for "Endothelial protein C receptor is an entry receptor for Langya and related parahenipaviruses": Data S1

### Sheet: Table S1
Virus abbreviation	NCBI Virus Name	ICTV name	Viral protein	Access No.	PMID	Natural Reservoir	Geographic Location	Collection date	Protein sequence
Langya	Langya virus	Parahenipavirus langyaense	Attachment protein (G)	UUV47241.1	35921459	Crocidura shantungensis	China	2018	MATNKKDVIKTTESTREDKVKKFYGVETAEKVADSISSNKVFILMNTLLILTGAIITITLNVTNLTTIKN QQAMLKIIQDEVNSKLEMFVSLDQLVKGEIKPKVSLINTAVSVSIPGQISNLQTKFLQKYVYLEESITKQ CTCNPLSGIFPTTKPPPPPTDKPDDDTTDDDKVDTTIKPVEYYKPDGCNKTNDHFTMQPGVNFYTVPNLG PSSSSADECYTNPSFSIGSSIYMFSQEIRKTDCTTGEILSIQIVLGRIVDKGQQGPQASPLLVWSVPNPK IINSCAVAAGDETGWVLCSVTLTAASGEPIPHMFDGFWLYKFEPDTEVVAYRITGFAYLLDKVYDSVFIG KGGGIQRGNDLYFQMFGLSRNRQSIKALCEHGSCLGTGGGGYQV…
Langya Cl17-6	Langya virus Cl17-6	Parahenipavirus langyaense	Attachment protein (G)	XLS83347.1	39677782	Crocidura lasiura	South Korea	2017	MATNKKDVIKTTESSREDKVKKFYGVETAEKVADSISSNKVFILMNTLLILTGAIITITLNVTNLTTIKN QQTMLKIIQDEVNSKLEMFVSLDQLVKGEIKPKVSLINTAVSVSIPGQISNLQTKFLQKYVYLEESITKQ CTCNPLSGIFPTTRPPPPPTDKPDDDTTDDDKVDTTIKPVEYYKPDSCNKTNDHFTMQPGVNFYTVPNLG PSSSSADECYTNPSFSIGSSIYMFSQEIRKTDCTTGEILSIQIVLGRIVDKGQQGPQASPLLVWNVPNPK IINSCAVAAGDETGWVLCSVTLTAASGEPIPHMFDGFWLYKLEPDTEVVAYRITGFAYLLDKVYDSVFIG KGGGIQKGNDLYFQMFGLSRNRQSIKALCEHGSCLGTGGGGYQV…
Mojiang	Mojiang virus	Parahenipavirus mojiangense	Attachment protein (G)	YP_009094095.1	24865545	Rattus rattus sladeni	China	2012	MATNRDNTITSAEVSQEDKVKKYYGVETAEKVADSISGNKVFILMNTLLILTGAIITITLNITNLTAAKS QQNMLKIIQDDVNAKLEMFVNLDQLVKGEIKPKVSLINTAVSVSIPGQISNLQTKFLQKYVYLEESITKQ CTCNPLSGIFPTSGPTYPPTDKPDDDTTDDDKVDTTIKPIEYPKPDGCNRTGDHFTMEPGANFYTVPNLG PASSNSDECYTNPSFSIGSSIYMFSQEIRKTDCTAGEILSIQIVLGRIVDKGQQGPQASPLLVWAVPNPK IINSCAVAAGDEMGWVLCSVTLTAASGEPIPHMFDGFWLYKLEPDTEVVSYRITGYAYLLDKQYDSVFIG KGGGIQKGNDLYFQMYGLSRNRQSFKALCEHGSCLGTGGGGYQV…
Hasua	Hasua virus	N/A	Attachment protein (G)	WPS63720.1	39088249	Crocidura suaveolens	Germany	2020	MATVDTRTSTQSNGGTVNRNLTREEKVKRYYGVESAEKVADSISGNKVFILLNTLLILTGAVISIALNIT NLQNLKNQHNMLRMIQDDIGAKFKALDALELMVKGDIKPKVTLINSAVSVSIPGQLSNLQTKFNQKFVDL ENSVINQCTCNPLSGLFPTTAPTKPPPGSVDDDTTDDDKVDSTIKPLDYLKQPACNNTDDHSTMEPGANF YAVPNLGPSSSSEDECYTNPSFSIGSSIYMYSQEIRKTDCSTGEILSVQVTLGRIVDKGQQGPQASPLLV WNVPNPKIINSCAVAAGDEMGWVLCSVTLTAASGDPVPFMFDGFWLYKLAPDADVVSYRISGFAYMLDKY YDSVYIGKGGGIQKGDALYFEMYGVSRNRQHFNALCDHGTCPGI…
Wenzhou-Apo	Wenzhou Apodemus agrarius henipavirus 1	Parahenipavirus wenzhouense	Attachment protein (G)	UBB42273.1	N/A	Apodemus agrarius	China	2016	MQNRRTSSDLANTQNSNNRPRTENGGPMNSTMGNQPRIQTARSDPVRKYYGVETAERVADSISSNKVFIL MNTLLILTGAIITITLNITNLNNAQNQQTMLKMIQDEVDLKLSVFDNLEQLVKGDLKPKVTLINSAVSVS IPSQISNLQNKLTQRISNLEDMVGRKCNFNPLATIFPTVEPSKPPTTEEDEDTSDDDKVDISIRPIDYKS PMNCSKPNDHPTMEPGPNFYAVPNLGPSSSNADECYTNPSFSIGSSIYMFSQEIRKTDCIAGELQSVQII LGRIVDKGQQGPQASPLLVWSVPNPRTINSCAVAAGDEMGWVLCSVTLTAASGGPSPHTFDGFWLYRLTP DTDVVSYRISGFAYLLDKVYDSVYIGKGGGVQKGSDLYFQMYGI…
Wenzhou	Wenzhou shrew henipavirus 1-WZ_1	Parahenipavirus wenzhouense	Attachment protein (G)	WPV62327.1	37734372	Suncus murinus	China	2016	MQNRRTSSDPVNTQNSNNRPRIENGGPMNPTMGNQPRIQTARSDPARKYYGVETAERVADSISSNKVFIL MNTLLILTGAIITITLNITNLNNAQNQQTMLKMIQDEVDLKLSAFDNLEQLVKGDLKPKVTLINSAVSVS IPSQISNLQNKLTQRISSLEDMVGRKCNFNPLATIFPTVEPSKPPTTEEDEDTSDDDKVDISIKPIDYKS PINCSKPNDHPTMEPGPNFYAVPNLGPSSSNADECYTNPSFSIGSSIYMFSQEIRKTDCIAGELQSVQII LGRIVDKGQQGPQASPLLVWSVPNPRTINSCAVAAGDEMGWVLCSVTSTAASGGPNPHTFDGFWLYRLTP DTDVVSYRISGFAYLLDKVYDSVYIGKGGGVQKGSDLYFQMYGI…
Lechodon	Lechodon virus	N/A	Attachment protein (G)	WPS63706.1	39088249	Crocidura leucodon	Germany	2021	MTSSIVNAPVKTSNITRDDKIKKFYGVETAEKVADSISNNKVFILMNTLLILTGAIVTITLNITNLENVK YQNTIIKALQDEIEAKMIAFNNLEQLVKGDIKPKVTLINSAVSVSIPGQISNLQTRFLQKYNQLEESVTR QCTCNPLSGIFPTSNPSNPDNNDQEDDKDTSDDDKVDTSIKPINYAETPNCTNPNDHLAMEPGANFYGIP NLGPSSSSSDECYTNPSFSIGSSIYMFSQEIRKTDCYTGEILSIQVTLGRIVDKGQQGPQASPLLVWSVP NPGIINSCAVAAGDETGWVLCSVTLTAASGEPAPHTFDSFWLYKLEPDTDVVAYNIKGVAHWFDRVYDAV YIGKGGGVQRGDELYFQMYGVSRNRNKYTALCEFGSCIGTGGGG…
Daeryong	Daeryong virus	Parahenipavirus daeryongense	Attachment protein (G)	QYO90532.1	34696450	Crocidura shantungensis	South Korea	2017	MDKIMANKNNNNNKVNTRETTVKKFYGVDTAEKVADSIISNKIFILINTLLIITSSVITITLNITNLEGI KNQNAIIKTLQMEIMNKVETISKLEQIVKGDLKPKVTLINSAVSVSIPGQISNLQTKMSQKLKFIEDSVI DQCTCNPLSGIFPSKEPPKEPHPGTEDDDDTSDDDKVDDSIQSFDYPSFTVCNNSDETTSIIPGPNLYAV PNLSIKEDEEDECVTNPSFSVGTSIYMYSQEIRKTDCKSGPLTGIKIILGRIVDKGQFGPQVSPLLVWDV PKPETINSCAVVAEDEVGWALCSITSIANSGEPIPYLLSGFKLFKFEPDSEVVQYVLGSKSFRLDRVYHT LYVGKGGGAARYDGLYFEGFGVITNIGKDQPLCNHGKCSGSGSY…
Jingmen-2	Jingmen Crocidura shantungensis henipavirus 2	Parahenipavirus jingmenense	Attachment protein (G)	UOX72991.1	N/A	Crocidura shantungensis	China	2016	MDKIMANKNNNNNKVNTRETTVKKFYGVDTAEKVADSIISNKIFILINTLLIITSSVITITLNITNLEGI KNQNAIIKTLQMEIMNKVETISKLEQIVKGDLKPKVTLINSAVSVSIPSQISNLQTKMSQKLKFIEDSVI DQCTCNPLSGIFPSKEPPKEPHPGTEDDDDTSDDDKVDDSIQSFDYPGFTVCNNSDETTSIIPGPNLYAV PNLSIKEDEEDECVTNPSFSVGTSIYMYSQEIRKTDCKSGPLTGIKIILGRIVDKGQFGPQVSPLLVWDV PKPETINSCAVVAEDEVGWALCSITSIANSGEPIPYLLSGFKLFKFEPDSEVVQYVLGSKSFRLDRVYHT LYVGKGGGAVRYDGLYFEGFGVITNIGKDQPLCNHEKCSGSGSY…
Melian	Melian virus	Parahenipavirus meliandouense	Attachment protein (G)	UQM99519.1	35854826	Crocidura grandiceps	Guinea	2018	MSGPAKQNNPKINTRETNVKKFYGVETAEKVADSISNNKLFILANTLLILTSTVIIITLNITNLEGIKHQ NEVIRNLHDEIKSKIETINNLEQIIKGDLKPKISLINSAVSVSLPGQISNLQNKMLQKFKTLEDSVIDQC TCNPLSGIFPSKPPHTSKPDDEEDDNDFTDDDKVDDTIQGIDYPTFTTCNKSDHSMSITPGPNLYTVPSL TYREDNDDECVVNPSFSIGTSIYMYSQEIRKTDCKQGPLVGIKITLGRIVDKGLSGPQVSPLLVWDVPKP ELTGSCAVAAGNEVGWVLCSTTLAASSGEPIPNMFEGFKLYKFEPEKEVVQYIITKRAFRLDNPYHTMNI GKGGGIIKEDGLYFQGFGVIYNSGKVDPLCDHGKCPGVGSYMPT…
Denwin	Denwin virus	N/A	Attachment protein (G)	UQM99528.1	35854826	Crocidura russula	Belgium	2019	MANTNTSNKVQTRESTVKKFYGVDTAEKVADSISNNKLFILANSLLILTSTVIIITLNITNLEGIKHQNQ VIKTLHDEIQAKIDVISQLETIIKGDLKPKISLINSAVSVSLPGQITNLQTKLNQKIKLLEDQVQDQCTC NPLSGIFPSRPPQPTPSPDDESDDDMSDDDKVDDSIQGIDYPNFMICNGTRNELSITPGQNLYSVPSLTM REDHDDECVVNPSFSVGTSIYMYSQEIRKTDCKQGPLIGIKISLGRVVDKGQSGPQVSPLLVWDVPKPET ISSCAVVAGDEIGWALCSTIMTAKSGEPIPYMFEGFKLFKFEPDKDVVQYTLAPRAFRLDEKYHTLNIGK GGGIIRGEELYFTGFGIITNYKKVDPLCNHGICPGSGSYLPVCK…
Resua	Resua virus	N/A	Attachment protein (G)	WPS63699.1	39088249	Crocidura suaveolens	Germany	2019	MDKINTSKTTANMNSKKYYGVEIAENFASSITNNKIFILANMLLIIMSSIVMISLNITNLENLNNQKESL NILNDDINHKLEQIDMLDQIVKGELKPKLTMVNSAVSVTIPSQLSNLATKLNNQIKNLETMVNKQCTGNI LGGLLPTSNPSVGTLPEQGQEPDNDSTDDIEGDMRPLNLNVLNDCSKYPNTPIAQFSVSSDIHPMPSLTS PIQSNNKCIFHPTIALGESIYIYSHQIRKTPCGHEDTIGQKVNLGRIVDKGFSGPRASQLSTWELKTQGY LSSCSVAASGETGWVLCVTTDKYFYNTTQYGPVRGLTLYKLSTDGSQEEYSITYDKIVKDVDMVAMILST GPGLARGNKLVFLGIITAKNINTDNILCPEWSCTNIENNARTCA…
Shiyan	Crocidura tanakae henipavirus-Shiyan201	N/A	Attachment protein (G)	WIU81493	38700925	Crocidura tanakae	China	2021	MSKVDTSKTTSTTNSRKYYGVESVEKFADGVTNNKIFILANMLLIIMSSIVMISLNITNLENLNNQKTSL KILNEDVNNKLEQIDTLDQIVKGEIKPKLTLVNSAVSVTIPSQLSNLATKLNNQIKTLEVAVNKQCSGNI LGGLLTPKPPEGGDVINPDDNSTGDNTDDLEGDMRPLNLAQLNDCSNYPQAPQPTFAIDPDLHPMPELTE PIQLKNHCAVFPTVALGESIYVYSHQIRKTPCKSEDTIHQRVSIGRIVDRGFSGPRASPLSTWDLQETGY LSSCSVAASGETGWVLCVTTDKFTGTTVYLGPYTGLKLYKLSVRGQKEEYAITASDITADTTVIALTLTR GSGVSKNNKLIFLGLAAVRDADRTGVLCPDWKCDNINNNINSCV…
Gamak	Gamak virus	Parahenipavirus gamakense	Attachment protein (G)	QYO90525.1	34696450	Crocidura lasiura	South Korea	2017	MSPKIDTNKTAPISDSRKYYGVDSVERFADGVTNNKIFILANMLLIIMSSIVMISLNITNLENLNNQKTS LKILNEDVTNKLEQIDTLDQIVKGEIKPKLTLVNSAVSVTIPSQISNLATKLNNQIKTLEVAVNKQCSGN ILGGLLTPKPPTGSGTTSPDDGNSDDNVDDLEGDMRPLNLAELNDCSRYPQTPNPTFAISPDIHPMPELT EPIQLKNHCAVFPTVALGESIYVYSHQIRKTPCKSEDTTHQRVSLGRIVDRGFSGPRASPLSTWDLQETE FLSSCSVAASGEIGWVLCVTTDKFTRDTVYAGPYTGLKLYKLSIRGQKEEYSITANNITTDAVIIALTLT RGSGVPKNNKLIFLGLAAVRDVDTTGVLCPTWKCDNINNNVGSC…
Ninorex	Ninorex virus	N/A	Attachment protein (G)	WJL29505.1	38034864	Sorex minutus	Belgium	2020	MTQISTGSERTMSTEKQEFENAARRYYGVEKAENLAGTILNNKMFILMNTLLIITGSLITIGLNATNLTN ISYQKTLVNNLDKEMRHKFDVVSQLDEFLRGEIRPKINIISSATTVSLPTQLSQLSQRLMNQIAKLESMI VAQCSGATSTGAPANDPNKKPGEVDVDAPTLQPPEDDDQDSIQMINLSEYPMCSNQQQYKEPHFNVTVGP IEYTELLGLNNSSDYCISSPSLAIEGSTYIYAQQVRKTNCQFGEIVGIQVVMGRLVDKGRTVPSSSPLLR WEVPAPESDQSCAAAASRGTGWLFCVSGNTVSGEFLSDGRLLGVRLFTFKGGSLYHAVYVPQTSIRFSLP IKTFMVGTGGGVYVDGKLYFVGYGTVTAPHTGGYLCSFDDCPGI…
Camp Hill	Camp Hill virus	N/A	Attachment protein (G)	XJU75811.1	39983689	Blarina brevicauda	USA	2021	MEKVNKDARAKAYYGVQAAEEVASGIINNKVFILLNTLLIITSAIVTIGLNITTLSSIDYQRGLVTHMRK ELDDKMTMMSELEEMIKSDLKPKISLINMAVSVNIPTQLSQMYQKLNTKLLLLENKLGIVPDYSDSTPTK PATGDDNMTAPEEEDSNDDDSPISLINFQNYPICPVGSGKVSFGFPNAPFNMPNLIPTEDDQSNCVRNPS FAVGKHLYVYTHEVRKTNCNTGVKIGQKVSLGKIVDKGLTSPKASPLLIWEVPAPQLKPSCVAAVSSEKG WVLCAVGDTAALNYLGVGQFVGLDLYELNEDTTIRSTHVPREMIKFDRQVKALQVATGGSVIRGNTMYVL VYMTVTDPVRDYIYCPTPKCPPSNSYKEHCNLTMHPRVYERLLT…
Angavokely	Angavokely virus	Henipavirus angavokelyense	Attachment protein (G)	UVG43989.1	36040175	Eidolon dupreanum	Madagascar	2019	MSQKKSLIIKGHDYSPKDKNQSSKYYNSYESDQDTINPNEFKCMLTLIFLVLLLTIASVIVLGICNVVKL DHESKQISINTMSINKAIGKINELYSLINNELKIRMMVMDTAVNVDIPADISALSMKLTSAITSIEELIQ SQTSSVPSNRPSMNQSGGSSGSSQLSNSSRPIPDQGNPNYCNYDKPNRPSMSFTSLNIITPTESAYTEGC HTETVLTSEQFQLVPLNQLLAGDYGEDYCSRYPSLSLRGRRFTYTEERYRGSCSTRTKEAQIIVYGYITD FGYRHPTLMILDTFNPPNYDMIYRCTSVTKLSTGLVICLYTNMTEFELYESPKNTDLIIFEAFDGSQHKG TILNSSKFIYLNDIDMFIPGTGGGIYLNKTIYLPGIVFTTNPPD…
Salt Gully	Salt gully virus	N/A	Attachment protein (G)	XQM46514.1	40867060	Pteropus sp.	Australia	2011	MKTSNDYVEMSPVKTGNSQFWYSTKKPENMDQEYENVQLKKKNSFFGVGSQKKEKMVNGINLKANNILIG FNVALTLVLTGTIIALNITNLIRNNNDPNLLTNVVKSNQKIEGLLTEIRDTIIGEINPRLMLLENGVSIQ IPAQFISLNIKMNQKFAEILDDIIEINSGKQGNPVPSKNITSDQCNFDRPNKPGIVDRYMPGFYSIFDSK INNCSMRDLQNNDVSGFYRLSGLDPIGLNGDDNYAGGLISVNSDKLFYTYEIYDHLHSIEPVQSEKIGHI FTLFRLIQNSYNNPTLRIVDSYAYQSPSMIKDCGITTSKDRGFALCFMSQNNTMDSIRRRQLNKLLVFTM NSLGEKRELIIDQAEIFSSINTGYVVPVKSQGVYYNQSAIFLVK…
Yunnan-2	Yunnan bat henipavirus 2	N/A	Attachment protein (G)	XRT74653.1	40554741	Rousettus leschenaultii	China	2017	MSNRRSVGIQFEGDKIEDNIQKSDSVSTIYRPQFHAGAPGTPHSKTDSNSNFIKNGTIYLPLKKLSPALA KTRPLTETGTGNDKDQSIKTKNAWHLSRGYEKMRPVSFEIEDPLNPGVHNRRGESFMNPRNSTNSIHVYD EPNHKAKLYTESALRINREISDGDQSSSKPANTYYGNYIKIKNGKKQNGNWNLQYSLNLLNTVVVILTGI TIIALNIGNIGLGTAQKTMDEKMESKLSIINTKLDDIIETLDMGIKPKIDLLDKGLTYSIPSKLTSMGSK LTQNFQSIMDAVEEIQRCDSENHTGSSEQGSSKPIVNVTVDDDQNRYDTDANGGPEEHIELLDYPKFKRE CDGQYVYDAKSWSIKYLSSFIPDCDFDDCCTREPSLQIKKNHFT…
Ghana	Ghana virus	Henipavirus ghanaense	Attachment protein (G)	YP_009091838.1	22531181	Eidolon helvum	Ghana	2009	MPQKTVEFINMNSPLERGVSTLSDKKTLNQSKITKQGYFGLGSHSERNWKKQKNQNDHYMTVSTMILEIL VVLGIMFNLIVLTMVYYQNDNINQRMAELTSNITVLNLNLNQLTNKIQREIIPRITLIDTATTITIPSAI TYILATLTTRISELLPSINQKCEFKTPTLVLNDCRINCTPPLNPSDGVKMSSLATNLVAHGPSPCRNFSS VPTIYYYRIPGLYNRTALDERCILNPRLTISSTKFAYVHSEYDKNCTRGFKYYELMTFGEILEGPEKEPR MFSRSFYSPTNAVNYHSCTPIVTVNEGYFLCLECTSSDPLYKANLSNSTFHLVILRHNKDEKIVSMPSFN LSTDQEYVQIIPAEGGGTAESGNLYFPCIGRLLHKRVTHPLCKK…
Yunnan-1	Yunnan bat henipavirus 1	N/A	Attachment protein (G)	XRT74647.1	40554741	Rousettus leschenaultii	China	2017	MTRNSKQVIDTKRNSYYGTSLQAQKDRDEKIRALMLILIGLISIAGSLGALTLTVNNHIIANKILERMSE IENSNVKIQLYLDKIVTDNVNVVIPKINLIDNAVSLTIPSNENLRANKIGSQINELYSLLVTKCEYKPPD IKFHECNISCTNQEILPKKNIKSQLYSDISVIPHQYCALKDQANITEVYKDDVLRLENLAEGDCVVMSSL TVYSSRFSYYYAVGKGGCINTPRYLMRFVHGSLSDVNPGKPTMIPTVDYYPKNPNLYTNCVPITTEVTSY FVCTLANSTNPLETNNVLNTYISIVVISPQHRPTETTILVNDCNMDLIYTQVITNGQGGILQGNTLYVPG VGLLSQDIVEDPFCYTEDCEDETSSYRDIKNTCLHNLKKERAQN…
Cedar	Cedar virus	Henipavirus cedarense	Attachment protein (G)	YP_009094086.1	22879820	Pteropus sp.	Australia	2009	MLSQLQKNYLDNSNQQGDKMNNPDKKLSVNFNPLELDKGQKDLNKSYYVKNKNYNVSNLLNESLHDIKFC IYCIFSLLIIITIINIITISIVITRLKVHEENNGMESPNLQSIQDSLSSLTNMINTEITPRIGILVTATS VTLSSSINYVGTKTNQLVNELKDYITKSCGFKVPELKLHECNISCADPKISKSAMYSTNAYAELAGPPKI FCKSVSKDPDFRLKQIDYVIPVQQDRSICMNNPLLDISDGFFTYIHYEGINSCKKSDSFKVLLSHGEIVD RGDYRPSLYLLSSHYHPYSMQVINCVPVTCNQSSFVFCHISNNTKTLDNSDYSSDEYYITYFNGIDRPKT KKIPINNMTADNRYIHFTFSGGGGVCLGEEFIIPVTTVINTDVF…
Hendra	Hendra virus	Henipavirus hendraense	Attachment protein (G)	AAC83193.2	9837786	Pteropus sp.	Australia	1994	MMADSKLVSLNNNLSGKIKDQGKVIKNYYGTMDIKKINDGLLDSKILGAFNTVIALLGSIIIIVMNIMII QNYTRTTDNQALIKESLQSVQQQIKALTDKIGTEIGPKVSLIDTSSTITIPANIGLLGSKISQSTSSINE NVNDKCKFTLPPLKIHECNISCPNPLPFREYRPISQGVSDLVGLPNQICLQKTTSTILKPRLISYTLPIN TREGVCITDPLLAVDNGFFAYSHLEKIGSCTRGIAKQRIIGVGEVLDRGDKVPSMFMTNVWTPPNPSTIH HCSSTYHEDFYYTLCAVSHVGDPILNSTSWTESLSLIRLAVRPKSDSGDYNQKYIAITKVERGKYDKVMP YGPSGIKQGDTLYFPAVGFLPRTEFQYNDSNCPIIHCKYSKAEN…
Nipah	Nipah virus	Henipavirus nipahense	Attachment protein (G)	AAK29088.1	10827955	Pteropus sp.	Malaysia	1998	MPAENKKVRFENTTSDKGKIPSKVIKSYYGTMDIKKINEGLLDSKILSAFNTVIALLGSIVIIVMNIMII QNYTRSTDNQAVIKDALQGIQQQIKGLADKIGTEIGPKVSLIDTSSTITIPANIGLLGSKISQSTASINE NVNEKCKFTLPPLKIHECNISCPNPLPFREYRPQTEGVSNLVGLPNNICLQKTSNQILKPKLISYTLPVV GQSGTCITDPLLAMDEGYFAYSHLERIGSCSRGVSKQRIIGVGEVLDRGDEVPSLFMTNVWTPPNPNTVY HCSAVYNNEFYYVLCAVSTVGDPILNSTYWSGSLMMTRLAVKPKSNGGGYNQHQLALRSIEKGRYDKVMP YGPSGIKQGDTLYFPAVGFLVRTEFKYNDSNCPITKCQYSKPEN…
Langya	Langya virus	Parahenipavirus langyaense	Fusion protein (F)	UUV47240.1	35921459	Crocidura shantungensis	China	2018	MAFLKSAIICYLLFYPHIVKSSLHYDSLSKVGIIKGLTYNYKIKGSPSTKLMVVKLIPNIDRVRNCTQKQ FDEYKNLVKNVLEPVKLALNAMLDNVKSGNNKYRFAGAIMAGVALGVATAATVTAGIALHRSNENAQAIA NMKNAIQNTNEAVKQLQLANKQTLAVIDTIRGEINNNIIPVINQLSCDTIGLSVGIKLTQYYSEILTAFG PALQNPVNTRITIQAISSVFNRNFDELLKIMGYTSGDLYEILHSGLIRGNIIDVDVEAGYIALEIEFPNL TLVPNAVVQELMPISYNVDGDEWVTLVPRFVLTRTTLLSNIDTSRCTVTESSVICDNDYALPMSYELIGC LQGDTSKCAREKVVSSYVPRFALSDGLVYANCLNTICRCMDTDT…
Mojiang	Mojiang virus	Parahenipavirus mojiangense	Fusion protein (F)	YP_009094094.1	24865545	Rattus rattus sladeni	China	2012	MALNKNMFSSLFLGYLLVYATTVQSSIHYDSLSKVGVIKGLTYNYKIKGSPSTKLMVVKLIPNIDSVKNC TQKQYDEYKNLVRKALEPVKMAIDTMLNNVKSGNNKYRFAGAIMAGVALGVATAATVTAGIALHRSNENA QAIANMKSAIQNTNEAVKQLQLANKQTLAVIDTIRGEINNNIIPVINQLSCDTIGLSVGIRLTQYYSEII TAFGPALQNPVNTRITIQAISSVFNGNFDELLKIMGYTSGDLYEILHSELIRGNIIDVDVDAGYIALEIE FPNLTLVPNAVVQELMPISYNIDGDEWVTLVPRFVLTRTTLLSNIDTSRCTITDSSVICDNDYALPMSHE LIGCLQGDTSKCAREKVVSSYVPKFALSDGLVYANCLNTICRCM…
Wenzhou	Wenzhou shrew henipavirus 1-WZ_1	Parahenipavirus wenzhouense	Fusion protein (F)	WPV62326.1	37734372	Suncus murinus	China	2016	MINMDSKRLKVKVVFPIYLIIYIQMSRASLDYDQLSKIGIVKGPSYNYKIKGSPSTKLMVVKLVPNIKEV ANCTHKQVENYKTLVRNVLDPVKMSLQAMLEKVKSGNNKYRFAGAIMAGVALGVATAATVTAGIALHRSS ENAQAIARIKGAIQNTNEAVKQLQLANKQMLAVIDTIRGEINENIIPIMNELSCETIGLNVGIKLTQYYS EIITAFGPALQNPIGSKITIQAISSAFNGNFDELLKSMGYTSNDLYEVLQSGLIRGNIIDVDPEVGYIAL EIEFPNLTLVPNAIIQELMPISFNSEGDEWVTLMPRFILTRTTLLSNIDITKCTVTDRSVICDNDYALPM SNQLIECLRGDTMKCTREKVMSSYIPKFALSDGVVYANCLNTIC…
Daeryong	Daeryong virus	Parahenipavirus daeryongense	Fusion protein (F)	QYO90531.1	34696450	Crocidura shantungensis	South Korea	2017	MSSSNKIRITVIIINILISNYLIHCSMDFVELSRVGIIKGSTYNYKIRGEPSTKLMVVKLIPNVGDVANC SATQVSNYKKLVKNVLSPVSNALNTMLENVQTENNRYRLFGAIMAGAALGVATAATVTAGIALHRSNENA RNIAAMKNAIQNTNQAITKLQMAGQQTLAVIDNIRGEINNQIIPLLNKLSCETVGLNVGIKLTQYYSEIL TVFGPAIQDPINSKITIQAISKAFGGNFDELLKVMGYTSQDLYEILHGGLITGNIIGVDPDTGYIALEIE FPNLSIVQNAYIQELMPISFNVDGDEWVTLAPRFVLIRTTLLSNIDTSMCTIIDSSVICNNDYALPMSTE LINCLQGMTESCAREKVISSYVPKFALSGGVIYANCLSTVCRCM…
Melian	Melian virus	Parahenipavirus meliandouense	Fusion protein (F)	UQM99518.1	35854826	Crocidura grandiceps	Guinea	2018	MAKFVFLKTMCIGLLIIISDRVDSSMDFHSLSKIGIIKGKTYNYKIRGEPNTKLMVIKLIPNIDVVENCS TTQVNNYKKLVRNVLTPVRIISRYYVKNVIEQNNRVRLFGAIMAGAALGVATAATVTAGIALHRSNENAR NIALMKEAIKNTNQAVTKLQLAGQQTLAVIDNIRGEINNQIIPVINKLTCENIGLNVGIKLTQYYSEVLT AFGPAIQDPVNARITIQAISKVFNNNFDELLNVMGYSTQDLYEVLHGGLIRGNVISADPEVGYLALEIEF PNLSVVPNAYIQEIMPISFNVDGDEWVTVVPRHTLIRTTLLSNIDITTCSIIESSIICNNDYALPMSNEL INCLQGSTDLCAREKVISNYVPKFALSDGVVYANCLSTVCRCMD…
Gamak	Gamak virus	Parahenipavirus gamakense	Fusion protein (F)	QYO90517.1	34696450	Crocidura lasiura	South Korea	2017	MELIKLFNILYLVGYSGLFFTDVNAGLDYEGLSSIGVIKGPSYNYKIRGTPSTKLLVIKLIPNVESIDNC TQKQMSDYRALVKNVLTPVSESLSTMLNYIEQQSNGVRLIGAVLAGAALGVATGAAITAGIALHKSNQNA QAIAQLKDAIKNTNQAVQTLKMANQELLGVVDSLRGQINTQIIPVLNKLSCDTVGLTLGIKLTQYYSEIL TAFGPAIQDPVNSKLTIQAISGAFSGNFDEMMKVMGYSGSDLHDILQGDLITGNIIGVDPDVGYIALEIN FPTLTEIPNAVIQELMPISFNDKGDEWMALVPRYVLLRTTYISNIDISKCLLTERSVICYNDYATPMSFD IIRCLTGNLTYCPREQIMASHVPKFALSGGVIYANCLSAVCRCA…
Ninorex	Ninorex virus	N/A	Fusion protein (F)	WJL29504.1	38034864	Sorex minutus	Belgium	2020	MSENSHWYNIIYIIMKSRCSRLIGLIIVLTALMSAVVGIDFEGLSSIGVVKGRTLNYKIRGNSAYKILVI KLTPTIRSTSGAVNFENCTKDQISAHKVLVRNVLTPVKDALTSMKSKVTDYTPNSRLFGAIVAGAALVTA TAATITAGVALHQSNQNAQAIANMKDAISKTNQAVSELKQGTQKLATVVDSLQNQINSQIIPVLNQLGCQ TTGLTIGLYLTRYYSEILTVFGPAIQDPVNSALTIQAISKAFEGNFDKLMSAMGYSVSDLKDVLESDLVR GKIIDVDPDVGYMALQIEFPQITPVTGAHIQELLPISFNYKGDEWITILPSFVLNRMTYLSNIDIAHCLV TETSVICDNDLAMPMSTQMRDCLLGNTSKCSREQVITSYVPRFA…
Angavokely	Angavokely virus	Henipavirus angavokelyense	Fusion protein (F)	UVG43988.1	36040175	Eidolon dupreanum	Madagascar	2019	MGFRKNLRLLGIFWLIILSDTVDFERLASIGGIKGHSKLYKIKGHPTTKDIVIKLVPNLNNLTVCSEMSI DGYLNLINAVIIPISQSLELMRNNVKDGTPNENIFGAIVAGAALGIATAAQVTSVVALHKSNQNAAKINS LRDSITKTNQAVEQLSLGVQETVSVLMGLQDQINTNLVPKINILSCKQLSNTLNIMLLQYYSQILTVFGP NLRDPATVPVSIQALSQLFEGNLELLTSSLGISSTDFNDLLTGKLITGSIIWADTQGHYLILRVNIPDLI EVPGAVIQEFIKIGYNFGGSLWMPTIPNKIIIRGYHLSLIDSTNCIITDNSYVCDRDYSLPMNPILRECF EGNTSSCGREMVLNSYIPLYALSEGVIYANCLATSCKCATTNKP…
Ghana	Ghana virus	Henipavirus ghanaense	Fusion protein (F)	YP_009091837.1	22531181	Eidolon helvum	Ghana	2009	MKKKTDNPTISKRGHNHSRGIKSRALLRETDNYSNGLIVENLVRNCHHPSKNNLNYTKTQKRDSTIPYRV EERKGHYPKIKHLIDKSYKHIKRGKRRNGHNGNIITIILLLILILKTQMSEGAIHYETLSKIGLIKGITR EYKVKGTPSSKDIVIKLIPNVTGLNKCTNISMENYKEQLDKILIPINNIIELYANSTKSAPGNARFAGVI IAGVALGVAAAAQITAGIALHEARQNAERINLLKDSISATNNAVAELQEATGGIVNVITGMQDYINTNLV PQIDKLQCSQIKTALDISLSQYYSEILTVFGPNLQNPVTTSMSIQAISQSFGGNIDLLLNLLGYTANDLL DLLESKSITGQITYINLEHYFMVIRVYYPIMTTISNAYVQELIK…
