## Supplementary material for "Endothelial protein C receptor is an entry receptor for Langya and related parahenipaviruses": Data S2

### Sheet: Table S2
Species	Gene	Access No.	sequence
Homo_sapiens	EFNA1	NP_004419.2	MEFLWAPLLGLCCSLAAADRHTVFWNSSNPKFRNEDYTIHVQLNDYVDIICPHYEDHSVADAAMEQYILYLVEHEEYQLCQPQSKDQVRWQCNRPSAKHGPEKLSEKFQRFTPFTLGKEFKEGHSYYYISKPIHQHEDRCLRLKVTVSGKITHSPQAHDNPQEKRLAADDPEVRVLHSIGHSAAPRLFPLAWTVLLLPLLLLQTP
Homo_sapiens	EFNA2	NP_001396.2	MAPAQRPLLPLLLLLLPLPPPPFARAEDAARANSDRYAVYWNRSNPRFHAGAGDDGGGYTVEVSINDYLD IYCPHYGAPLPPAERMEHYVLYMVNGEGHASCDHRQRGFKRWECNRPAAPGGPLKFSEKFQLFTPFSLGF EFRPGHEYYYISATPPNAVDRPCLRLKVYVRPTNETLYEAPEPIFTSNNSCSSPGGCRLFLSTIPVLWTL LGS
Homo_sapiens	EFNA3	NP_004943.1	MAAAPLLLLLLLVPVPLLPLLAQGPGGALGNRHAVYWNSSNQHLRREGYTVQVNVNDYLDIYCPHYNSSGVGPGAGPGPGGGAEQYVLYMVSRNGYRTCNASQGFKRWECNRPHAPHSPIKFSEKFQRYSAFSLGYEFHAGHEYYYISTPTHNLHWKCLRMKVFVCCASTSHSGEKPVPTLPQFTMGPNVKINVLEDFEGENPQVPKLEKSISGTSPKREHLPLAVGIAFFLMTFLAS
Homo_sapiens	EFNA4	NP_005218.1	MRLLPLLRTVLWAAFLGSPLRGGSSLRHVVYWNSSNPRLLRGDAVVELGLNDYLDIVCPHYEGPGPPEGP ETFALYMVDWPGYESCQAEGPRAYKRWVCSLPFGHVQFSEKIQRFTPFSLGFEFLPGETYYYISVPTPES SGQCLRLQVSVCCKERKSESAHPVGSPGESG TSGWRGGDTPSPLCLLLLLLLLILRLLRIL
Homo_sapiens	EFNA5	NP_001953.1	MLHVEMLTLVFLVLWMCVFSQDPGSKAVADRYAVYWNSSNPRFQRGDYHIDVCINDYLDVFCPHYEDSVPEDKTERYVLYMVNFDGYSACDHTSKGFKRWECNRPHSPNGPLKFSEKFQLFTPFSLGFEFRPGREYFYISSAIPDNGRRSCLKLKVFVRPTNSCMKTIGVHDRVFDVNDKVENSLEPADDTVHESAEPSRGENAAQTPRIPSRLLAILLFLLAMLLTL
Homo_sapiens	EFNB1	NP_004420.1	MARPGQRWLGKWLVAMVVWALCRLATPLAKNLEPVSWSSLNPKFLSGKGLVIYPKIGDKLDIICPRAEAGRPYEYYKLYLVRPEQAAACSTVLDPNVLVTCNRPEQEIRFTIKFQEFSPNYMGLEFKKHHDYYITSTSNGSLEGLENREGGVCRTRTMKIIMKVGQDPNAVTPEQLTTSRPSKEADNTVKMATQAPGSRGSLGDSDGKHETVNQEEKSGPGASGGSSGDPDGFFNSKVALFAAVGAGCVIFLLIIIFLTVLLLKLRKRHRKHTQQRAAALSLSTLASPKGGSGTAGTEPSDIIIPLRTTENNYCPHYEKVSGDYGHPVYIVQEMPPQSPANIYYKV
Homo_sapiens	EFNB2	NP_004084.1	MAVRRDSVWKYCWGVLMVLCRTAISKSIVLEPIYWNSSNSKFLPGQGLVLYPQIGDKLDIICPKVDSKTVGQYEYYKVYMVDKDQADRCTIKKENTPLLNCAKPDQDIKFTIKFQEFSPNLWGLEFQKNKDYYIISTSNGSLEGLDNQEGGVCQTRAMKILMKVGQDASSAGSTRNKDPTRRPELEAGTNGRSSTTSPFVKPNPGSSTDGNSAGHSGNNILGSEVALFAGIASGCIIFIVIIITLVVLLLKYRRRHRKHSPQHTTTLSLSTLATPKRSGNNNGSEPSDIIIPLRTADSVFCPHYEKVSGDYGHPVYIVQEMPPQSPANIYYKV
Homo_sapiens	EFNB3	NP_001397.1	MGPPHSGPGGVRVGALLLLGVLGLVSGLSLEPVYWNSANKRFQAEGGYVLYPQIGDRLDLLCPRARPPGPHSSPNYEFYKLYLVGGAQGRRCEAPPAPNLLLTCDRPDLDLRFTIKFQEYSPNLWGHEFRSHHDYYIIATSDGTREGLESLQGGVCLTRGMKVLLRVGQSPRGGAVPRKPVSEMPMERDRGAAHSLEPGKENLPGDPTSNATSRGAEGPLPPPSMPAVAGAAGGLALLLLGVAGAGGAMCWRRRRAKPSESRHPGPGSFGRGGSLGLGGGGGMGPREAEPGELGIALRGGGAADPPFCPHYEKVSGDYGHPVYIVQDGPPQSPPNIYYKV
