## Supplementary material for "Endothelial protein C receptor is an entry receptor for Langya and related parahenipaviruses": Data S4

### Sheet: Table S4
Species	Gene	Access No.	sequence
Homo_sapiens	PROCR	NP_006395.2	MLTTLLPILLLSGWAFCSQDASDGLQRLHMLQISYFRDPYHVWYQGNASLGGHLTHVLEGPDTNTTIIQLQPLQEPESWARTQSGLQSYLLQFHGLVRLVHQERTLAFPLTIRCFLGCELPPEGSRAHVFFEVAVNGSSFVSFRPERALWQADTQVTSGVVTFTLQQLNAYNRTRYELREFLEDTCVQYVQKHISAENTKGSQTSRSYTSLVLGVLVGSFIIAGVAVGIFLCTGGRRC
Sorex_araneus	PROCR	XP_004612598.1	MLTPPLLLSLLPLLLLPGGALCGQEASEGPQNLHMLQISYFRNPNQVWHHGNASLGGRPTHKLEGWGTNVTFVQLQPLQDPESWAIMEESLRLYIEQFHSLVRLVHQERHLDFPMTVRCSLGCELPTEGSKASAFFDVTVNGSAFVSFQPKTALWVAGSGKTSNVASYTLQQLNAYNRTRFELQEFLQDTCVQYVQEHSSVKDDGTGSQKGRSYTSLVLGVLMGCFIIAGVAVGIFLCTGGRRRC
Suncus_etruscus	PROCR	XP_049635310.1	MLTALLPLLPLLLLPGWVLCSHEASEGPQSLHMLQISYFRNPNQVWHHGNASLMGHPTHKLEGRGTNVTFVQLQPLQDPESWAIMEESLRLYIQQFYSLVRLVHQERHVAFPVTVRCFLGCELPSEDTKASTFFEVTVNGSAFVSFQPETALWVAAPHTHSRVATYTLQQLNAYNRTRFELQEFLQDTCVQYVQEHSGMKDKKGKQKSRSYTSLVLGLLMGCFIVAGVAVGIFLCTGGRRRC
Eptesicus_fuscus	PROCR	XP_054580162.1	MLRTLLPLLLLLTLPGRALCIQETSDGPRNLHMLQISYFPDPGQVMYRGNASLGGQLTHVLEGRDSNITILQLHPLQEPQSWAHTEGSVRLYLSNFHDMVRLVHQERGVAFPLTIRCFLGCELPPEGSRAHTFFEVAVNGSSFVSFQPEAASWVAGPRVSSAVATYTLRQLNAYNRTRYELQDFLQNTCVQYVKEHLPTKTMKESHTGRSYTSLVLGILLGTFIISGVAGGIFLCTGGRLC
Myotis_lucifugus	PROCR	XP_006089511.1	MLRTLLPLLLLLILPGRALCIQETSDGAQNLHMLQISYFPHPGQVLYQGNASLGGQLTHLLEGQDSNITILQLHPLQEPQSWAHTEGSVRLYLSNFQGIVQLVHQERGVAFPLTVRCFLGCELPPEGSRARTFFEVAVNGSSFVSFQPEAALWVAGSQVSSTVVTYTLRQLNAYNRTRYDLQDFLQNTCVQYVKEHLTTKTLKGSQTSRSYTSLVLGILLGTFIIGGVAGGIFLCTGGRLC
Pteropus_alecto	PROCR	XP_006921808.1	MLTTFLPLLLLLLLPSRALCSQEASDGPRNLYMLQISYFPDYSQVLHQGNASLGGLPTHVLKGQDSNITILQLHPLQEPESWALTERRVQQYLQDFHDLVLLVHHERGVAFPLTIRCFLGCELLPESSRAHVFFEVAVNGTSFVSFQPETASWVAGPQANSRVVTYTLKQLNAYNRTRYQLQEFLQDTCVQYVQEHITMKKSKGSQTGRPYTSLVLGVLVGSFIIAGVAVGIFLCTGGRC
Rhinolophus_ferrumequinum	PROCR	XP_032950680.1	MLTTLLPLLLLLLLPGGAHGSQEASDGPRNFHMLQISYFPDPHQVFHQGNASLGGLPTHVLKGQGSNITILQLHPLQEPKSWAHTEKSVRVYLQDFYNLVQLVHQERGVAFPLTIRCFLGCELPPEGSRAHVFFEMAVNGSSFMSFQPEKSSWVAEPQAQSRLVTYTLHQLNAYNRTRLELQEFLQNTCVEYVQEHIKTKSKGSQTGRPYTSLVLGVLVGSFLIAGVAVGIFLCTGGRRC
Rousettus_aegyptiacus	PROCR	XP_015981894.1	MLTTFLPLLLLLVLPSRALCSQEASDDRWNLHMLQISYFPDPGQVLHEGNASLGGLLTHVLKGQDSNITIRQLYALQESQSWAVTEGSVRRYLQEFQSLVQLVHNERGLAFPLTIRCFLGCELPPESSRAHVFFEVAVNGTPLVKFQPETASWVAGPQADHTVVTYTLKQLNAYNRTRYELQEFLQDTCVQYVQEHSTAKQLKGSQTGRPYTSLVLGVLVGSFIIAGVAVGIFLCTGGRC
Mus_musculus	PROCR	NP_035301.2	MLTKFLPLLLLLLPGCALCNSDGSQSLHMLQISYFQDNHHVRHQGNASLGKLLTHTLEGPSQNVTILQLQPWQDPESWERTESGLQIYLTQFESLVKLVYRERKENVFFPLTVSCSLGCELPEEEEEGSEPHVFFDVAVNGSAFVSFRPKTAVWVSGSQEPSKAANFTLKQLNAYNRTRYELQEFLQDTCVEFLENHITTQNMKGSQTGRSYTSLVLGILMGCFIIAGVAVGIFMCTSGRRC
Condylura_cristata	PROCR	XP_004687311.1	MLTTLLPLLFLLLLPGWVHCNQEASDGQLNFHMIQKSYFLNPFQVWHQGNASLGGLPTHTLEGPGTNVTILQLQPLQDPESWAIMKRNLHLYLQQFWGLVRLVHQERRLDFPLNVRCFLGCELPPEGSKAHVFFEVAVNGSSFVSFQPETALWVAGSKSPSKVVTYTLQQLNTYNRTRYELQEFLQDTCVQYVQEHITTKNTKGSQTGRSYTSLVLGILLGCFIIAGVAVGIFLCTGGRRC
Erinaceus_europaeus	PROCR	XP_007522712.1	MLRTLLPLLALLFLPVCAFCSQQASDGLQSLHMLQISYFVDKHVWHRGNASLGGIPSHKLEGWDSNVTILQLQSLQDPESWAIREQSLKNYLNVFYSLVQLVHLERGWAFPLTLSCFLGCDLLPEDPKAHVFFEVTMNGSSFLNFQPETATWVAASQKPSKVTTYILQQLNTYNSTRFEILEFLQDTCVQYVKDYSNVENLKENRTSHSYTSLVLGILMGCLIIAGVAVGIFLFTGGRRC
Canis_lupus_familiaris	PROCR	NP_001301059.1	MLTTLLPLLCLLLLPSWAFCSQEASDGPRNLHMLQISYFRDPHQVWHRGNASLGGLTTHVLEGQGTNVTILQLQPLEEPESWARRERRLKTYLDEFNLLVRLVHQERRVNFPLTIRCSLGCELPPEGSPAHVFFEVAVNESAFVSFQPEKALWVAGPQVPSRVVTYTLHQLNSYNRTRYELREFLQDTCVQYVQEHNASKNSKGSQTGRSYTSLVLGVLVGSFIIVGVAVGIFLCTGGRRC
Loxodonta_africana	PROCR	XP_003411723.1	MLTTLLPLLFLSGWAVCSQGASDGRRSLHIVQFAYFRDPFHVWYRGNASLLGHPTHVLEGTDTNFTILQLQPLQEPESWERTERGLKDYLRDFHGTVRLVHKERSLAFPLTIRCFLGCELPPEDSKAHIFFEVTMNGSSFASFQPETASWVAPSQTHSKVANYTLKLLNTYNRTRYELLEFLQDTCVEYVQEHTVDNLKGRQTGHSYTSLVLGILVGSFIITGVAVGIFLCAGGRRC
Monodelphis_domestica	PROCR	XP_056678090.1	MLPLLSLFSWVIYCQGAMKGSQSFLMLQISHFRDPSSVQFWGNASLGGLATHTLEGGGHNITIQQLKPLESPEHWQQTKKQLLNYFEEFQVLVQLVNKERGVAFPLILRCSLGCELPPDGQEAHVFFEVALNGSSFVSFQPEKALWSASLNQDHPIELYDFTLKQLNTYNRTRFELLEFLQETCVGFLKQHGNRVRGPVPQVSRSYTMLILGIIMGVFAISSVAVGIFLCTGGKWS
Macaca_mulatta	PROCR	XP_015004630.1	MLTTLLPILLLSDWAFCSQNASDGLQSLHMLQISYFRDPYHVWYQGNASLGGHLTHVLEGPGTNATILQLQPLQEPESWARMQSGLQAYLLEFHGLVRLVHQERTLAFPLTIRCFLGCELPPEGSRAHVFFEVAVNGSSFVSFRPETALWQADTQVPSKVVTFILQQLNAYNRTRYELREFLEDTCVQYVQKHISMENMKGSQTSRSYTSLVLGVLVGSFIIAGVAVGIFLCTGGRRC
Mesocricetus_auratus	PROCR	XP_040588867.1	MLTKLLSLLLLLLPGYAFCNQEDSDGSRSLHMLQISYFQNSTHVRHQGNASMGTILTHTLEGTNNKVTILQLQPWEDPKSWERTEKGLQVYLFQFHKLVQLVYRERDHSIDFPLTVTCSLGCKLPAANLPTESSEAHVFFDVAVNGSSFIRFQPKTAQWVINSQKFSDALFFTLKQLNAYNRTRYEIQEFLQDTCVQFVEKHFITQNMKGSQTGRSYTSLVLGILVGSFIIAGVAVGIFLCTGGRRC
Gallus_gallus	PROCR	NP_001029992.1	MLRLLLLCAALGCGAGGDAPLTFTMLQWTRVSNGNYAFWGNATLGGRLSHLLEDRNVTQVLPLEPPAGWARQQDMVANYLSYFSGIVQVFSKERPLNYTQNLHCRLGCCLFPNGTTCSFYEVSLNGTAFLTFHVPNATWKLRWPRKDPVATFAQQELMKYSETTHHLQHFLNTTCVDILWAQSPQTGKHRGRSHAPLVLGLILGVSAVVGMAVGIFLCTGGSC
Rattus_norvegicus	PROCR	NP_001020904.1	MLTKFLSLLLLLLLLGCAFCNSDGSQSLHMLQISYFPDPYHGRHQGNASLGKLLTHTLEGPSNNVTILQLQDWQDPDSWARTESGLKIYLSQFNSLVQLIYRERKNDVVFPLTVSCSVGCELPPEEGSEPHVFFDVAVNGSAFVSFQPKTAIWVTGSQEPSEAINFTLKQLNTYNRTRYELQEFLQDTCVQYLENHITTQNTKGSQTGRSYTSLVLGILMGCFIIAGVAVGIFLCTGGRRC
Apodemus_sylvaticus	PROCR	XP_052040008.1	MLTKFLSLLLLPGCAFCNSDGTQSLHMLQISYFQDPYHVRHQGNASLGKLLTHTLEGRSQNVTILQLQPWQDPESWNRTEDGLQLYLAQFESLVQLVYRERKDNVFFPLTVSCSLGCELPEEEEEGSEPHVFFDVAVNGSAFVSFQPKTAIWVSGSREPSKAANFTLKQLNAYNRTRYELQEFLQDTCVQYLENHITTQNMKGSRTGRSYTSLVLGILMGCFILVGVAVGIFLCTGRRRC
Myodes_glareolus	PROCR	XP_085553292.1	MLTNLLSLLLLLLPGCAFCDQEDGSQGLHMLQISYFRDPEHVRHQGNASLGELLTHTLEGPANNVTILQLQPWEDPESWAETEKRLQLYLSQFHALVQLVYRERKSSVVFPLTVTCSLGCELPEESSEARVFFDVAVNGNSFVSFQPKSALWVASSKESSEAITFTLKQLNAYNRTRYELQEFLQDTCVRFVENHINTQNMKGSQTGRSYTSLVLGILVGCFIIAGVAVGIFLCTGGRRC
Capra_hircus	PROCR	XP_017913246.1	MLTTLLPLLPLLLPGWALRSQEASDGPSELQMIQVSYFRNPSQVWHRGNATLGGVLTHVLEGPGHNVSIQQLQPLQEPDSWALTKRYLNRYLEEFVGLVQVVHQERGVTFPLIIRCSLGCELPPEGSEARVFFEVAVNGSSFVNFQPKTASWVAEPHAPSRVVTYTVDQLNKYNRTRYELREFLQDTCVQYIQKHITTNNLKAGSQTGRSYTSLVLGVLVGCFIVTGVAVGIFLCTGGRRRC
Equus_caballus	PROCR	XP_005604650.1	MLTTLLPLLPLLLLPGWALCSQEASDGPRNLHMLQISYFLDPDQVWHQGNASLGGLQTHMLEGPGTNVTI LQLQPLQDPESWALTEKRLQLYLSHFSGFVQLVHRERHVAFPLTIRCFLGCELPPESSQAHVFFEVAVNG SSFVSFQPKTASWVAGSQAPSKVVTYTLQKLNTFNQTSYELLEFLQDTCVQYVQEHLAVKNLKGSQTGRS YTSLVLGVLVGSFIIAGVAVGIFLCTGGRRC
Sus_scrofa	PROCR	NP_001156878.1	MLTTLLPLLPLLFLPGRALCSQKVSDGPRDLRMLQVSYFRSPSQVWYQGNATLGGILTHVLEGPGHNVTI QQLQPLQEPESWELTKNSLEAYLKEFQGLVQVVHQERGVAFPLIVRCLLGCELPPEGSRARVFFEVAVNG SSFMSFQPETASWMARPQAASRVVTYTVEQLNKYNRTRYELREFLQDTCVQYVQKHITTHNLKGSQTGRS YTPLVLGILVGCFIIAGVALCIFLYVGGRRRC
Felis_catus	PROCR	XP_003983634.1	MLTTLLPLLCLLLLPGWAFCSHEASDGLRNLHMLQISYFRDPYQVWHRGNASLGGLTTHVLEGLGSNVTI RQLQPLQEPESWMHTEDSLKTYLHQFNSLVLLVHHERRLTFPLIIRCFLGCELPPEGSTARVFFEVSVNG SSFVHFQPETALWVAGPQAPSRVVTYTLQQLNAYNRTRYELREFLQDTCVQYVQEHITVNNSKGSQTGRS YTSLVLGVLVGSFIIAGVAVGIFLYTGGRRC
Blarina_brevicauda	PROCR	GCA_965212715.2 using XP_004612598.1 as query	MLTPPLLALLPLFLLPGRALCREEASEGPQNLHMLQISYFRNPNQVWHHGNATLGGLPTHKLEGWGTNVTF VQLQPLQDPESWAIMEEGLRLYIQQFYSLVRLVHQERHLSFPMTVRCSLGCELPTEGSKANTFFDVSVNGS AFMSFQPETALWVAGPHVTSKVATYTLQQLNAYNRTRFELQEFLEDTCVQYVKDHGSVIKETGSQKGRSYT SLVLGILMGCFIIAGVAVGIFLCTGGRRC
Crocidura_gueldenstaedtii	PROCR	GCA_051295465.2 using XP_004612598.1 as query	MLTALLPLPLLLLPGWVLCSHEASEGPQSLHMLQISYFRNPNQVWHHGNASLMGHPTHKL EGRGTNVTFVQLQPLQDPESWAIMEESLRLYIQQFYSLVRLVHQERHVAFPVTVRCFLGC ELPSEDTKASTFFEVTVNGSAFVSFQPETALWVAAPHTHSRVATYTLQQLNAYNRTRFEL QEFLQDTCVQYVQEHSGMKDKKGKQKSRSYTSLVLGLLMGCFIVAGVAVGIFLCTGGRRR C
Rattus_tanezumi	PROCR	SRR3948161 and SRR2917427 using NP_001020904.1 as query	MLTKFLSLLLLLLPGCAFCNSDGSQSLHMLQISYFPDPYHGRHQGNASLGKLLTHTLEGPSNNITILQLQDWQDPDSWARTESGLKLYLSQFNSLVQLIYRERKNNVVFPLTVSCSVGCELPPEEGSEPHVFFDVAVNGSAFVSFQPKTAIWVTGSQEPSEAINFTLKQLNTYNRTRYELQEFLQDTCVQYLENHITTQNTKGSQTGRSYTSLVLGILMGCFIIAGVAVGIFLCTGGRRC
